# The immunometabolic topography of tuberculosis granulomas governs cellular organization and bacterial control

**DOI:** 10.1101/2025.02.18.638923

**Authors:** Erin F. McCaffrey, Alea C. Delmastro, Isobel Fitzhugh, Jolene S. Ranek, Sarah Douglas, Joshua M. Peters, Christine Camacho Fullaway, Marc Bosse, Candace C. Liu, Craig Gillen, Noah F. Greenwald, Sarah Anzick, Craig Martens, Seth Winfree, Yunhao Bai, Cameron Sowers, Mako Goldston, Alex Kong, Potchara Boonrat, Carolyn L. Bigbee, Roopa Venugopalan, Pauline Maiello, Edwin Klein, Mark A. Rodgers, Charles A. Scanga, Philana Ling Lin, Denise Kirschner, Sarah Fortune, Bryan D. Bryson, J. Russell Butler, Joshua T. Mattila, JoAnne L. Flynn, Michael Angelo

## Abstract

Despite being heavily infiltrated by immune cells, tuberculosis (TB) granulomas often subvert the host response to *Mycobacterium tuberculosis* (Mtb) infection and support bacterial persistence. We previously discovered that human TB granulomas are enriched for immunosuppressive factors typically associated with tumor-immune evasion, raising the intriguing possibility that they promote tolerance to infection. In this study, our goal was to identify the prime drivers for establishing this tolerogenic niche and to determine if the magnitude of this response correlates with bacterial persistence. To do this, we conducted a multimodal spatial analysis of 52 granulomas from 16 non-human primates (NHP) who were infected with low dose Mtb for 9-12 weeks. Notably, each granuloma’s bacterial burden was individually quantified allowing us to directly ask how granuloma spatial structure and function relate to infection control. We found that a universal feature of TB granulomas was partitioning of the myeloid core into two distinct metabolic environments, one of which is hypoxic. This hypoxic environment associated with pathologic immune cell states, dysfunctional cellular organization of the granuloma, and a near-complete blockade of lymphocyte infiltration that would be required for a successful host response. The extent of these hypoxia-associated features correlated with worsened bacterial burden. We conclude that hypoxia governs immune cell state and organization within granulomas and is a potent driver of subverted immunity during TB.
