## Supplementary material for "The immunometabolic topography of tuberculosis granulomas governs cellular organization and bacterial control": Table S1

### Sheet: Sheet1
Supplementary Table 1. NHP metadata
Animal ID	Sex	infection_date	necropsy_date	Mtb_dose	days_to_necropsy	necropsy_score	thoracic_CFU	lung_CFU	LN_CFU	n_granulomas	n_granulomas_MIBI
NHP1	M	2014-08-12	2014-10-29	10	78	46	103390	62549	40221	40	8
NHP2	M	2015-12-15	2016-03-07	8	83	17	26350	9970	16380	10	2
NHP3	M	2016-02-25	2016-05-09	3	74	34	206840	28700	177090	18	3
NHP4	M	2018-07-13	2018-09-26	13.5	75	25	62703	9523	53180	15	1
NHP5	M	2015-11-12	2016-02-03	5	83	49	107400	34470	72930	43	2
NHP6	M	2016-09-21	2016-11-21	9.3	61	46	255552	124212	131340	30	5
NHP7	M	2016-12-21	2017-02-27	2	68	35	84940	39780	45160	27	1
NHP8	M	2017-06-07	2017-08-15	8	69	58	318963	225153	93810	11	1
NHP9	M	2017-03-06	2016-12-21	2	75	26	136573	40173	96400	9	1
NHP10	M	2016-07-01	2016-09-12	7	73	47	174130	144230	23320	12	2
NHP11	F	2018-12-17	2019-02-20	10	65	33	503695	464685	39010	20	4
NHP12	M	2014-08-26	2014-11-12	6	78	35	84706	54256	30450	34	2
NHP13	M	2015-08-18	2015-11-09	9	83	85	1068890	115049	953346	57	4
NHP14	F	2018-12-17	2019-02-18	10	63	47	483680	108880	374800	31	4
NHP15	F	2014-08-28	2014-11-17	2.7	81	33	172361	113111	59210	12	5
NHP16	M	2018-07-13	2018-09-28	13.5	77	25	89555	78510	11045	19	7
