## Supplementary material for "The immunometabolic topography of tuberculosis granulomas governs cellular organization and bacterial control": Table S2

### Sheet: TableS2_Granuloma_Data
Supplementary Table 2. Granuloma metadata
Animal_Gran_Code	Animal_Code	Anatomic_Site	gran_CFU	log_CFU	burden_group	CT_size	FDG_SUV	Week_Detected	Week_Necropsy	gran_age
NHP1-1	NHP1	RLL-20	0	0	low	2	4.48656	6	11.14	5.14
NHP1-2	NHP1	RLL-9	1100	3.04179	low	2.4	8.14421	10	11.14	1.14
NHP1-3	NHP1	RLL-39	2680	3.4283	high	6.4	12.9504	3	11.14	8.14
NHP1-4	NHP1	RUL-3	1500	3.17638	low	3	9.33008	10	11.14	1.14
NHP1-5	NHP1	RLL-15	0	0	low	5.6	7.6653	3	11.14	8.14
NHP1-6	NHP1	RUL-34	1000	3.00043	low	5.9	9.23839	3	11.14	8.14
NHP1-7	NHP1	RML-1	940	2.97359	low	3.8	11.9679	10	11.14	1.14
NHP1-8	NHP1	RLL-40	500	2.69984	low	3.9	13.5222	6	11.14	5.14
NHP2-1	NHP2	LLL-2	1380	3.14019	low	2.9	5.96021	3	11.86	8.86
NHP2-2	NHP2	LLL-5	660	2.8202	low	1.9	7.36888	3	11.86	8.86
NHP3-1	NHP3	RLL-5	12000	4.07922	high	7.7	9.12786	4	10.57	6.57
NHP3-2	NHP3	RLL-2/3	1750	3.24329	low	NA	NA	4	10.57	6.57
NHP3-3	NHP3	RLL-10	8340	3.92122	high	6.9	14.1293	4	10.57	6.57
NHP4-1	NHP4	RLL-3	400	2.60314	low	2.5	4.91184	4	10.71	6.71
NHP5-1	NHP5	RUL-8	1200	3.07954	low	2.5	14.9325	3	11.86	8.86
NHP5-2	NHP5	RUL-3	440	2.64444	low	3.3	12.5852	4	11.86	7.86
NHP6-1	NHP6	LLL-1	2560	3.40841	high	3.8	19.6768	3	8.71	5.71
NHP6-2	NHP6	LLL-D	1420	3.15259	low	3.8	19.7579	3	8.71	5.71
NHP6-3	NHP6	LLL-3	2600	3.41514	high	3.9	23.9646	3	8.71	5.71
NHP6-4	NHP6	LUL-2	8040	3.90531	high	6.8	23.7946	3	8.71	5.71
NHP6-5	NHP6	LLL-15	9600	3.98232	high	5.1	23.5908	3	8.71	5.71
NHP7-1	NHP7	RLL-2	0	0	low	2.1	NA	9	9.71	0.71
NHP8-1	NHP8	LLL-7	4560	3.65906	high	5	10.8574	4	9.86	5.86
NHP9-1	NHP9	ACC-3	5180	3.71441	high	1.9	4.04692	10	10.71	0.71
NHP10-1	NHP10	ACC-2	1360	3.13386	low	3.5	12.9782	5	10.43	5.43
NHP10-2	NHP10	access-1	800	2.90363	low	3.2	12.68	5	10.43	5.43
NHP11-1	NHP11	LLL-2	102000	5.0086	high	2.3	NA	4	9.29	5.29
NHP11-2	NHP11	ACC-3	104400	5.0187	high	2.6	NA	4	9.29	5.29
NHP11-3	NHP11	ACC-1	2600	3.41514	high	2.6	NA	4	9.29	5.29
NHP11-4	NHP11	ACC-8	16800	4.22534	high	2.3	NA	4	9.29	5.29
NHP12-1	NHP12	RLL-4	880	2.94498	low	3.2	10.2965	3	11.14	8.14
NHP12-2	NHP12	RLL-21	2127	3.32797	high	5.9	NA	6	11.14	5.14
NHP13-1	NHP13	RLL-40	480	2.68215	low	2.7	28.1408	3	11.86	8.86
NHP13-2	NHP13	ACC-1	660	2.8202	low	3.4	10.0626	6	11.86	5.86
NHP13-3	NHP13	RLL-14	270	2.43297	low	2.9	18.5876	6	11.86	5.86
NHP13-4	NHP13	RLL-9	300	2.47857	low	3	18.3014	3	11.86	8.86
NHP14-1	NHP14	RLL-1	2160	3.33465	high	2.9	NA	4	9	5
NHP14-2	NHP14	LLL	1800	3.25551	low	NA	NA	4	9	5
NHP14-3	NHP14	LLL	5350	3.72843	high	NA	NA	NA	9	NA
NHP14-4	NHP14	LLL-7	6000	3.77822	high	3.3	NA	4	9	5
NHP15-1	NHP15	RLL-8	980	2.99167	low	2.9	15.775	10	11.57	1.57
NHP15-2	NHP15	RLL	2049	3.31175	high	6.6	11.755	4	11.57	7.57
NHP15-3	NHP15	RLL-3	850	2.92993	low	3.4	11.83	6	11.57	5.57
NHP15-4	NHP15	RLL-6	17000	4.23047	high	3.4	11.83	6	11.57	5.57
NHP15-5	NHP15	RLL-1	6750	3.82937	high	5.6	7.28026	4	11.57	7.57
NHP16-1	NHP16	RLL-4	6000	3.77822	high	2.4	1.98652	4	11	7
NHP16-2	NHP16	RLL-1	4400	3.64355	high	2.4	7.34108	4	11	7
NHP16-3	NHP16	RLL-12	3840	3.58444	high	3.7	9.10427	4	11	7
NHP16-4	NHP16	RLL-9/8	20	1.32222	low	3	7.21785	4	11	7
NHP16-5	NHP16	RLL-16	18600	4.26954	high	2.3	9.85734	4	11	7
NHP16-6	NHP16	RLL 13	12400	4.09346	high	4.7	10.9468	4	11	7
NHP16-7	NHP16	RLL-6	2380	3.37676	high	3.3	5.69938	4	11	7
