## Supplementary material for "The immunometabolic topography of tuberculosis granulomas governs cellular organization and bacterial control": Table S3

### Sheet: Sheet1
Supplementary Table 3. Antibody information
MIBI-TOF Antibody Panel
Day 1 (overnight stain)
Target	Clone	Vendor	Cat No.	Vendor Lot	Mass Channel	Titer (ug/mL)
CHIT1	polyclonal	R&D Systems	YFP0219091	YFP0219091	141Pr	0.5
HO-1	HO-1-1	Abcam	ab13248	GR32470782	142Nd	0.5
CD4	EPR6855	Abcam	ab181724	GR32856442	143Nd	0.125
CD14	D7A2T	Cell Signaling Technology	56082BF	2	144Nd	0.125
pSTAT1	D3B7	Cell Signaling Technology	8826BF	4	145Nd	3
IL33	EPR17831	Abcam	ab229698	GR32841481	146Nd	2
pSTAT3	M9C6	Cell Signaling Technology	4113BF	3	147Nd	3
CD31	EP3095	Abcam	ab216459	GR32323692 & GR3356121-6	148Nd	0.063
PD-L1	E1L3N	Cell Signaling Technology	133683BF	16	149Sm	2
CD36	D8L9T	Cell Signaling Technology	14347BF	2	150Nd	0.25
pSMAD3	EP823Y	Abcam	ab172202	GR325878011	151Eu	4
pIRF3	polyclonal	Invitrogen	PA5-38285	VJ3110702	152Sm	2
CD206	685645	R&D Systems	MAB25341	CEZR0219091	153Eu	0.25
COL1A1	E8F4L	Cell Signaling Technology	72026BF	2	154Sm	2
iNOS	SP126	Abcam	ab239990	GR32457631	155Gd	1
CD68	D4B9C	Cell Signaling Technology	76437BF	2	156Gd	0.25
CD11c	ITGAX/1242	Abcam	ab212508	GR32258196	157Gd	2
CD8a	D8A8Y	Cell Signaling Technology	85336BF	2	158Gd	0.5
CD3	D7A6E	Cell Signaling Technology	8506BF	4	159Tb	0.25
IDO1	SP260	Abcam	ab245737	GR32593452	160Gd	0.125
FTL	8E1E7	Novus Biologicals	NBP237243	NA	162Dy	0.5
CD163	D6U1J	Cell Signaling Technology	93498BF	2	163Dy	0.5
CD20	L26	Cell Marque	120M-8-OEm	1908402	164Dy	0.25
Fibronectin	E5H6X	Cell Signaling Technology	26836BF	2	165Ho	1
IFNg	IFNG/466	Abcam	ab218890	GR32748436	166Er	0.5
HLA-DR	EPR3692	Abcam	ab215985	GR3218615-1	167Er	0.25
Arginase1	19/Arginase I	BD Biosciences	610709	9151931	168Er	0.5
CD45	D9M8I	Cell Signaling Technology	13917BF	7	169Tm	0.25
pS6	D57.2.2E	Cell Signaling Technology	4858BF	15	170Yb	0.063
H3K27me3	C36B11	Cell Signaling Technology	9733BF	11	172Yb	1
GLUT1	EPR3915	Abcam	ab196357	GR32744795	173Yb	0.25
H3K9Ac	C5B11	Cell Signaling Technology	9649BF	12	174Yb	1
DC-LAMP	1010E1.01	Novus Biologicals	DDX0191P100	NA	175Yb	1
MMP9	EP1254	Abcam	ab204850	GR3330862-2	176Yb	0.125
Day 2 (1 hr stain)
Target	Clone	Vendor	Cat No.	Vendor Lot	Mass Channel	Titer (ug/mL)
Calprotectin	MAC387	Thermofisher	MA1-80446	VC2962354	69Ga	1
Chymase	EPR13136	Abcam	ab233729	GR32553931	71Ga	0.5
Tryptase	EPR9522	Abcam	ab181724	GR32471283	71Ga	0.5
HH3	D1H2	Cell Signaling Technology	4499BF	15	89Y	2
Vimentin	D21H3	Cell Signaling Technology	5741BF	7	113In	2
SMA	D4K9N	Cell Signaling Technology	19245BF	4	115In	1
Biotin	1D4-C5	Biolegend	409002	B267484	149Sm	2
