## Supplementary material for "The immunometabolic topography of tuberculosis granulomas governs cellular organization and bacterial control": Table S4

### Sheet: Rosetta Coefficients
Supplementary Table 4. Rosetta compensation coefficients
		Target Channels
		23	48	56	69	70	71	89	113	115	117	141	142	143	144	145	146	147	148	149	150	151	152	153	154	155	156	157	158	159	160	161	162	163	164	165	166	167	168	169	170	171	172	173	174	175	176	181	197
Source Channels	23	0	0	0	0	0	0	0	0	0	0	0	0	0	0	0	0	0	0	0	0	0	0	0	0	0	0	0	0	0	0	0	0	0	0	0	0	0	0	0	0	0	0	0	0	0	0	0	0
	48	0	0	0	0	0	0	0	0	0	0	0	0	0	0.0008	0	0.0003	0	0	0	0	0	0	0	0	0	0	0	0	0	0	0	0	0	0	0	0	0	0	0	0	0	0	0	0	0	0	0	0
	56	0	0	0	0	0	0	0	0	0	0	0	0	0	0	0	0	0	0	0	0	0	0	0	0	0	0	0	0	0	0	0	0	0	0	0	0	0	0	0	0	0	0	0	0	0	0	0	0
	69	0	0	0	0	0	0	0	0	0	0	0	0	0	0	0	0	0	0	0	0	0	0	0	0	0	0	0	0	0	0	0	0	0	0	0	0	0	0	0	0	0	0	0	0	0	0	0	0
	70	0	0	0	0	0	3	0	0	0	0	0	0	0	0	0	0	0	0	0	0	0	0	0	0	0	0	0	0	0	0	0	0	0	0	0	0	0	0	0	0	0	0	0	0	0	0	0	0
	71	0	0	0	0	0	0	0	0	0	0	0	0	0	0	0	0	0	0	0	0	0	0	0	0	0	0	0	0	0	0	0	0	0	0	0	0	0	0	0	0	0	0	0	0	0	0	0	0
	89	0	0	0	0	0	0.21	0	0.033	0	0	0	0	0	0	0	0	0	0	0	0	0	0	0	0	0	0	0	0	0	0	0	0	0	0	0	0	0	0	0	0	0	0	0	0	0	0	0	0
	113	0	0	0	0	0	0	0	0	0.069	0	0	0	0	0	0	0	0	0	0	0	0	0	0	0	0	0	0	0	0	0	0	0	0	0	0	0	0	0	0	0	0	0	0	0	0	0	0	0
	115	0	0	0	0	0	0	0	0.002	0	0	0	0	0	0	0	0	0	0	0	0	0	0	0	0	0	0	0	0	0	0	0	0	0	0	0	0	0	0	0	0	0	0	0	0	0	0	0	0
	117	0	0	0.15	0.23	0	0.21	0.09	0.07	0.14	0	0.11	0.06	0.11	0.08	0.11	0.16	0.1	0.1	0.1	0.07	0.06	0.09	0.12	0.08	0.11	0.08	0.06	0.15	0.06	0.04	0.06	0.11	0.05	0.12	0.08	0.03	0.04	0.03	0.02	0.1	0.1	0.03	0.05	0.05	0.04	0.08	0	0
	141	0	0	0	0	0	0	0	0	0	0	0	0.02	0	0	0	0	0	0	0	0	0	0	0.016	0.004	0	0	0	0.2	0	0	0	0	0	0	0.029	0	0.2	0	0	0	0	0	0	0	0	0	0	0
	142	0	0	0	0	0	0	0	0	0	0	0	0	0.005	0.0032	0.001	0.001	0	0	0	0	0	0	0	0	0	0	0	0.0613	0.069	0	0	0	0	0	0	0.024	0	0.15	0	0	0	0	0	0	0	0	0	0
	143	0	0	0	0	0	0	0	0	0	0	0	0.0079	0	0.02	0.002	0.003	0	0	0	0	0	0	0	0	0	0	0	0	0	0.05	0	0	0	0	0	0	0.015	0	0.15	0	0	0	0	0	0	0	0	0
	144	0	0	0	0	0	0	0	0	0	0	0	0.003	0.003	0	0.014	0.005	0	0.001	0	0	0	0	0	0	0	0	0	0	0	0.036	0	0	0	0	0	0	0	0.024	0	0.1	0	0	0	0	0	0	0	0
	145	0	0	0	0	0	0	0	0	0	0	0	0.009	0.007	0.026	0	0.037	0	0.003	0	0.002	0	0	0	0	0	0	0	0	0	0	0	0	0	0	0	0	0	0	0	0	0	0	0	0	0	0	0	0
	146	0	0	0	0	0	0	0	0	0	0	0	0.002	0.001	0.003	0.002	0	0	0.002	0	0	0	0	0	0	0	0	0	0	0	0	0	0	0	0	0	0	0	0	0	0	0	0	0	0	0	0	0	0
	147	0	0	0	0	0	0	0	0	0	0	0	0	0	0.001	0	0	0	0.02	0.005	0.002	0	0.004	0	0.002	0	0	0	0	0	0	0	0	0.12	0	0	0	0	0	0	0	0.02	0	0.15	0	0	0	0	0
	148	0	0	0	0	0	0	0	0	0	0	0	0.005	0.003	0.005	0.002	0.007	0	0	0.023	0.005	0	0	0	0	0	0	0	0	0	0	0	0	0	0	0.025	0	0	0	0	0	0	0	0	0.05	0	0	0	0
	149	0	0	0	0	0	0	0	0	0	0	0	0	0	0.001	0	0	0.002	0.008	0	0.044	0	0.004	0	0.002	0	0	0	0	0	0	0	0	0	0	0	0	0	0	0	0	0	0	0	0	0.15	0	0	0
	150	0	0	0	0	0	0	0	0	0	0	0	0.005	0.003	0.007	0.002	0.005	0	0.003	0	0	0.023	0	0	0	0	0	0	0	0	0	0	0.015	0	0	0	0	0.051	0	0	0	0	0	0	0	0	0	0	0
	151	0	0	0	0	0	0	0	0	0	0	0	0	0	0	0	0	0	0	0	0	0	0	0.008	0	0	0	0	0	0	0	0	0	0	0	0	0	0	0	0	0	0	0	0	0	0.01	0	0	0
	152	0	0	0	0	0	0	0	0	0	0	0	0	0	0	0	0	0.001	0.001	0.001	0.002	0	0	0.025	0.008	0	0	0	0	0	0	0	0	0	0	0	0	0	0.01	0.02	0	0	0	0	0	0	0	0	0
	153	0	0	0	0	0	0	0	0	0	0	0	0	0	0	0	0	0	0	0	0	0.008	0	0	0.032	0	0	0	0	0	0	0	0	0	0	0.01	0	0	0	0.035	0.04	0	0	0	0	0	0	0	0
	154	0	0	0	0	0	0	0	0	0	0	0	0	0	0	0	0	0.001	0.001	0.002	0.001	0	0.009	0	0	0	0	0	0	0	0	0	0	0	0	0	0	0	0	0	0	0	0	0	0	0	0	0	0
	155	0	0	0	0	0	0	0	0	0	0	0	0	0	0	0	0	0	0	0	0	0	0	0	0.002	0	0.065	0.01	0.0105	0	0.005	0	0	0	0	0	0	0.0175	0	0	0	0.04	0.04	0	0	0	0	0	0
	156	0	0	0	0	0	0	0	0	0	0	0	0	0	0	0	0	0	0	0	0	0	0	0	0	0.008	0	0.025	0.0096	0	0.002	0	0	0	0	0	0	0	0	0	0	0	0	0.05	0	0	0	0	0
	157	0	0	0	0	0	0	0	0	0	0	0	0	0	0	0	0	0	0	0	0	0	0	0	0	0.001	0.019	0	0.054	0	0.003	0	0	0	0	0	0	0	0	0	0	0	0	0	0	0	0	0	0
	158	0	0	0	0	0	0	0	0	0	0	0	0	0	0	0	0	0	0	0	0	0	0	0	0	0.001	0.002	0.01	0	0	0.008	0	0	0	0	0	0	0	0	0	0	0	0	0	0.055	0	0	0	0
	159	0	0	0	0	0	0	0	0	0	0	0	0	0	0	0	0	0	0	0	0	0	0	0	0	0	0	0	0	0	0.02	0	0	0	0	0	0	0	0	0	0	0	0	0.01	0	0	0	0	0
	160	0	0	0	0	0	0	0	0	0	0	0	0	0	0	0	0	0	0	0	0	0	0.001	0	0	0.002	0.003	0.003	0.0079	0	0	0	0	0	0	0	0	0	0	0	0	0	0	0	0.005	0	0.2	0	0
	161	0	0	0	0	0	0	0	0	0	0	0	0	0	0	0	0	0	0	0	0	0	0	0	0	0	0	0	0.001	0	0.002	0	0.025	0.009	0.006	0	0	0	0	0	0	0	0	0	0	0	0	0	0
	162	0	0	0	0	0	0	0	0	0	0	0	0	0	0	0	0	0	0	0	0	0	0	0	0	0	0	0	0	0	0.001	0.012	0	0.018	0.007	0	0	0	0	0	0	0	0	0	0	0	0	0	0
	163	0	0	0	0	0	0	0	0	0	0	0	0	0	0	0	0	0	0	0	0	0	0	0	0	0	0	0	0	0	0.002	0.003	0.013	0	0.07	0	0	0	0	0	0	0	0	0	0	0	0	0	0
	164	0	0	0	0	0	0	0	0	0	0	0	0	0	0	0	0	0	0	0	0	0	0	0	0	0	0.001	0.001	0	0	0.001	0.005	0.0067	0.027	0	0.068	0	0	0	0	0	0	0	0	0	0	0	0	0
	165	0	0	0	0	0	0	0	0	0	0	0	0	0	0	0	0	0	0	0	0	0	0	0	0	0	0	0	0	0	0	0	0	0	0	0	0.016	0	0	0	0	0	0	0	0	0	0	0	0
	166	0	0	0	0	0	0	0	0	0	0	0	0	0	0	0	0	0	0	0	0	0	0	0	0	0	0	0	0	0	0	0	0	0	0	0	0	0.03	0.005	0	0.001	0	0	0	0	0	0	0	0
	167	0	0	0	0	0	0	0	0	0	0	0	0	0	0	0	0	0	0	0	0	0	0	0	0	0	0	0	0	0	0	0	0	0	0	0	0.01	0	0.042	0	0.002	0	0	0	0	0	0	0	0
	168	0	0	0	0	0	0	0	0	0	0	0	0	0	0	0	0	0	0	0	0	0	0	0	0	0	0	0	0	0	0	0	0.001	0	0.001	0	0.004	0.008	0	0.015	0.007	0	0	0	0	0	0	0	0
	169	0	0	0	0	0	0	0	0	0	0	0	0	0	0	0	0	0	0	0	0	0	0	0	0	0	0	0	0	0	0	0	0	0	0	0	0	0	0	0	0	0	0	0	0	0	0	0	0
	170	0	0	0	0	0	0	0	0	0	0	0	0	0	0	0	0	0	0	0	0	0	0	0	0	0	0	0	0	0	0	0	0	0	0	0	0.003	0.003	0.005	0	0	0	0	0	0	0	0	0	0
	171	0	0	0	0	0	0	0	0	0	0	0	0	0	0	0	0	0	0	0	0	0	0	0	0	0	0	0	0	0	0	0	0	0	0	0	0	0	0	0	0.001	0	0.05	0.003	0.004	0	0.001	0	0
	172	0	0	0	0	0	0	0	0	0	0	0	0	0	0	0	0	0	0	0	0	0	0	0	0	0	0	0	0	0	0	0	0	0	0	0	0	0	0	0	0	0.0021	0	0.052	0.005	0	0.001	0	0
	173	0	0	0	0	0	0	0	0	0	0	0	0	0	0	0	0	0	0	0	0	0	0	0	0	0	0	0	0	0	0	0	0	0	0	0	0	0	0	0	0.001	0.003	0.014	0	0.03	0	0.003	0	0
	174	0	0	0	0	0	0	0	0	0	0	0	0	0	0	0	0	0	0	0	0	0	0	0	0	0	0	0	0	0	0	0	0	0	0	0	0	0	0	0	0	0.003	0.002	0.005	0	0	0.006	0	0
	175	0	0	0	0	0	0	0	0	0	0	0	0	0	0	0	0	0	0	0	0	0	0	0	0	0	0	0	0	0	0	0	0	0	0	0	0	0	0	0	0	0	0	0	0	0	0.002	0	0
	176	0	0	0	0	0	0	0	0	0	0	0	0	0	0	0	0	0	0	0	0	0	0	0	0	0	0	0	0	0	0	0	0	0	0	0	0	0	0	0	0.001	0	0.001	0.001	0.0038	0	0	0	0
	181	0	0	0	0	0	0	0	0	0	0	0	0	0	0	0	0	0	0	0	0	0	0	0	0	0	0	0	0	0	0	0	0	0	0	0	0	0	0	0	0	0	0	0	0	0	0	0	0
	197	0	0	0.0001105	1.15e-05	0	0.000182	7.6e-05	6.53e-07	1.89e-05	0	6.42e-09	4.51e-06	3.59e-06	1.07e-05	8.86e-08	2.77e-08	4.11e-07	4.73e-08	5.07e-09	4.97e-07	4.32e-08	3.49e-08	1.53e-07	6.72e-07	2.24e-06	1.4e-08	1.12e-08	1.12e-09	1.76e-08	1.37e-08	1.28e-08	5.74e-09	4.48e-08	5.6e-09	4.8e-09	3.57e-08	2.78e-07	1.29e-07	4.21e-07	7.9e-09	1.72e-08	1.08e-06	7.15e-08	1.1e-06	4.66e-09	1.67e-08	0	0
